# CarboGrove: a resource of glycan-binding specificities through analyzed glycan-array datasets from all platforms

**DOI:** 10.1101/2021.11.12.468378

**Authors:** Zachary L. Klamer, Chelsea M. Harris, Jonathan M. Beirne, Jessica E. Kelly, Jian Zhang, Brian B. Haab

## Abstract

The volume and value of glycan-array data are increasing, but no common method and resource exists to analyze, integrate, and use the available data. To meet this need, we developed a resource of analyzed glycan-array data called CarboGrove. Building on the ability to process and interpret data from any type of glycan array, we populated the database with the results from 35 types of glycan arrays, 13 glycan families, 5 experimental methods, and 19 laboratories or companies. In meta-analyses of glycan-binding proteins, we observed glycan-binding specificities that were not uncovered from single sources. In addition, we confirmed the ability to efficiently optimize selections of glycan-binding proteins to be used in experiments for discriminating between closely related motifs. CarboGrove yields unprecedented access to the wealth of glycan-array data being produced and powerful capabilities for both experimentalists and bioinformaticians.

**Teaser:** We introduce a resource that allows researchers to find, compare, study, and integrate analyses from all types of glycan-array data.
