## Supplemental Table 5 for "CarboGrove: a resource of glycan-binding specificities through analyzed glycan-array datasets from all platforms"

### Sheet: Table S5
Family	Motif Common Name	Motif Name	Number of Lectins which Bind the Motif	Glycans with the Motif	Arrays with the Motif
Blood Group Fucose	A antigen (type 3)	<X>Fuca1-2(<X>GalNAca1-3)<X>Galb1-3<1f2f4f6f>GalNAca	0	1	1
Blood Group Fucose	Blood group A (type 1) - Lewis b	<X>Fuca1-2(<X>GalNAca1-3)<X>Galb1-3(<X>Fuca1-4)<X>GlcNAcb	0	2	2
Blood Group Fucose	Blood group A1 (type 3)	<X>Fuca1-2(<X>GalNAca1-3)<X>Galb1-3<X>GalNAca1-3(<X>Fuca1-2)<X>Galb1-4<X>GlcNAcb	0	1	1
Blood Group Fucose	Blood group A2 (A-associated H type 3)	<X>Fuca1-2<X>Galb1-3<X>GalNAca1-3(<X>Fuca1-2)<X>Galb1-4<X>GlcNAcb	0	1	1
Blood Group Fucose	Blood group B (type 1) - Lewis b	<X>Fuca1-2(<X>Gala1-3)<X>Galb1-3(<X>Fuca1-4)<X>GlcNAcb	0	2	2
Other	Ceramide dihexosyl sulfate	(3S)<X>Galb1-4<1f2f3f6f>Galb	0	2	2
Ganglioside	cisGM1	<X>Neu5Aca2-3<X>Galb1-3<X>GalNAcb1-4<X>Galb1-4<1f2f3f4f6f>Glcb	0	2	2
Globoside	Cytolipin R	<X>GalNAcb1-3<X>Gala1-3<X>Galb1-4<1f2f3f6f>Glcb	0	1	1
Ganglioside	GQ1b	<X>Neu5Aca2-8<X>Neu5Aca2-3<X>Galb1-3<X>GalNAcb1-4(<X>Neu5Aca2-8<X>Neu5Aca2-3)<X>Galb1-4<1f2f3f4f6f>Glcb	0	1	1
Ganglioside	GT1a	<X>Neu5Aca2-8<X>Neu5Aca2-3<X>Galb1-3<X>GalNAcb1-4(<X>Neu5Aca2-3)<X>Galb1-4<1f2f3f4f6f>Glcb	0	1	1
Ganglioside	GT1b	<X>Neu5Aca2-3<X>Galb1-3<X>GalNAcb1-4(<X>Neu5Aca2-8<X>Neu5Aca2-3)<X>Galb1-4<1f2f3f4f6f>Glcb	0	1	1
Ganglioside	GT1c	<X>Galb1-3<X>GalNAcb1-4(<X>Neu5Aca2-8<X>Neu5Aca2-8<X>Neu5Aca2-3)<X>Galb1-4<1f2f3f4f6f>Glcb	0	1	1
Ganglioside	GT3	<X>Neu5Aca2-8<X>Neu5Aca2-8<X>Neu5Aca2-3<X>Galb1-4<1f2f3f4f6f>Glcb	0	2	2
O-GalNAc	O-GalNAc Core 7	GalNAcb1-6<1f3f4f>GalNAc	0	1	1
Other	O-Linked mannose	<X>Neu5Aca2-3<X>Galb1-4<X>GlcNAcb1-2<1f3f4f6f>Mana	0	1	1
Other	Seminolipid	(3S)<1f2f4f6f>Galb	0	1	1
Sialylated	Sialylated LDN	<X>Neu5Aca2-6<X>GalNAcb1-4<X>GlcNAc	0	2	2
O-GalNAc	SLex Core 2 O-glycan	<X>Neu5Aca2-3<X>Galb1-3(<X>Neu5Aca2-3<X>Galb1-4(<X>Fuca1-3)<X>GlcNAcb1-6)<1f2f4f>GalNAca	0	1	1
Globoside	Sulfo-isogloboside	(3S)<X>GalNAcb1-3<X>Gala1-3<X>Galb1-4<1f2f3f4f6f>Glc	0	1	1
Other	Glucosylceramide	<1f2f3f4f6f>Glcb	4	5	4
Other	Galactosylceramide	<1f2f3f4f6f>Galb	10	5	4
O-GalNAc	O-GalNAc Core 4	GlcNAcb1-3(GlcNAcb1-6)<1f4f>GalNAc	13	28	3
O-GalNAc	6-Sialyl-GalNAc	<X>Neu5Aca2-6<X>GalNAcb	18	4	3
O-GalNAc	O-GalNAc Core 6	GlcNAcb1-6<1f3f4f>GalNAc	18	30	2
Ganglioside	GD3	<X>Neu5Aca2-8<X>Neu5Aca2-3<X>Galb1-4<1f2f3f4f6f>Glcb	23	5	4
Ganglioside	Lactosylceramide	<X>Galb1-4<1f2f3f4f6f>Glcb	23	14	8
Ganglioside	GM3	<X>Neu5Aca2-3<X>Galb1-4<1f2f3f6f>Glc	24	13	8
O-GalNAc	Sialyl Tn antigen	<X>Neu5Aca2-6<X>GalNAca	24	7	4
Globoside	Lactotriaosylceramide	<X>GlcNAcb1-3<X>Galb1-4<1f2f3f4f6f>Glcb	25	4	4
O-GalNAc	O-GalNAc Core 8	Gala1-3<1f4f>GalNAc	30	3	1
O-GalNAc	O-GalNAc Sialyl GalNAc Core 1	Galb1-3<1f4f>(Siaa2-6)GalNAc	33	15	4
Globoside	Pk antigen	<X>Gala1-3<X>Galb1-4<1f2f3f4f6f>Glcb	34	6	4
Other	a-Gal antigen	<X>Gala1-3<X>Galb	38	45	9
Ganglioside	GD2	<X>Neu5Aca2-8<X>Neu5Aca2-3(<X>GalNAcb1-4)<X>Galb1-4<1f2f3f4f6f>Glcb	39	5	4
Globoside	Globo Glycosphingolipid	GalNAcb1-3Gala1-4Galb1-4Glc	39	30	7
Ganglioside	GT2	<X>GalNAcb1-4(<X>Neu5Aca2-8<X>Neu5Aca2-8<X>Neu5Aca2-3)<X>Galb1-4<1f2f3f4f6f>Glcb	39	3	3
Ganglioside	Asialo-GM1	<X>Galb1-3<X>GalNAcb1-4<X>Galb1-4<1f2f3f4f6f>Glcb	40	4	4
Ganglioside	Monosulfated gangliotetraosylceramide	(3S)<X>Galb1-3<X>GalNAcb1-4<X>Galb1-4<1f2f3f4f6f>Glcb	40	4	4
O-GalNAc	O-GalNAc Core 3	GlcNAcb1-3<1f4f6f>GalNAc	40	47	3
O-GalNAc	Di-sialyl T antigen	<X>Neu5Aca2-3<X>Galb1-3(<X>Neu5Aca2-6)<1f2f4f>GalNAca	41	6	3
Globoside	Globoside	<X>GalNAcb1-3<X>Gala1-4<X>Galb1-4<1f2f3f4f6f>Glcb	42	5	5
LacNAc	Type 1 LN	<X>Galb1-3<X>GlcNAcb	42	46	2
LacDiNAc	4'-sulfated LDN	(4S)<X>GalNAcb1-4<X>GlcNAc	44	14	5
LacDiNAc	Fucosylated LDN	<X>GalNAcb1-4(<X>Fuca1-3)<X>GlcNAc	44	6	2
Ganglioside	GD1a	<X>Neu5Aca2-3<X>Galb1-3<X>GalNAcb1-4(<X>Neu5Aca2-3)<X>Galb1-4<1f2f3f4f6f>Glcb	44	3	3
Ganglioside	GM2	<X>GalNAcb1-4(<X>Neu5Aca2-3)<X>Galb1-4<1f2f3f4f6f>Glcb	44	5	3
LacDiNAc	LacdiNAc	<X>GalNAcb1-4<X>GlcNAc	44	14	5
Sialylated	Sda/CT antigen	<X>Neu5Aca2-3(<X>GalNAcb1-4)<X>Galb1-4<X>GlcNAc	44	8	3
LacDiNAc	Terminal LacDiNAc	<T>GalNAcb1-<3or4><X>GlcNac	44	15	5
Globoside	GalNAc-Lactose Ceramide	GalNAcb1-4Galb1-4<1f>Glcb	45	50	6
Ganglioside	Ganglioside	Galb1-3GalNAcb1-4Galb1-4<1f>Glcb	47	30	5
O-GalNAc	O-GalNAc Core 1	Galb1-3<1f4f6f>GalNAc	48	46	5
LacNAc	Type 1 LN2	<X>Galb1-3<X>GlcNAcb1-3<X>Galb1-4<X>GlcNAcb	48	10	8
Ganglioside	GD1b	<X>Galb1-3<X>GalNAcb1-4(<X>Neu5Aca2-8<X>Neu5Aca2-3)<X>Galb1-4<1f2f3f4f6f>Glcb	49	3	3
Blood Group Fucose	Blood group B (type 1)	<X>Fuca1-2(<X>Gala1-3)<X>Galb1-3<X>GlcNAcb	50	13	5
Blood Group Fucose	Blood group B (type 2)	<X>Fuca1-2(<X>Gala1-3)<X>Galb1-3<X>GlcNAcb	50	13	5
Globoside	Gb5	<X>Galb1-3<X>GalNAcb1-3<X>Gala1-4<X>Galb1-4<1f2f3f6f>Glcb	50	5	4
Blood Group Fucose	Blood group A (type 1)	<X>Fuca1-2(<X>GalNAca1-3)<X>Galb1-3<X>GlcNAcb	51	12	5
O-GalNAc	O-GalNAc Core 2	Galb1-3(GlcNacb1-6)<1f4f>GalNAc	51	42	4
Sialylated Lewis Fucose	Sialyl Lewis a	Neu5Aca2-3<X>Galb1-3(<X>Fuca1-4)<X>GlcNAcb	51	3	1
Blood Group Fucose	Blood group A (type 2) - Lewis y	<X>Fuca1-2(<X>GalNAca1-3)<X>Galb1-4(<X>Fuca1-3)<X>GlcNAcb	52	3	2
Ganglioside	GL-7 globoseries ganglioside	<X>Neu5Aca2-3<X>Galb1-3<X>GalNAcb1-3<X>Gala1-4<X>Galb1-4<1f2f3f4f6f>Glcb	53	4	4
Ganglioside	GM1	<X>Galb1-3<X>GalNAcb1-4(<X>Neu5Aca2-3)<X>Galb1-4<1f2f3f4f6f>Glcb	53	4	3
Lewis Fucose	Lewis y	<X>Fuca1-2<X>Galb1-4(<X>Fuca1-3)<X>GlcNAcb	53	31	9
Lewis Fucose	Lewis b	<X>Fuca1-2<X>Galb1-3(<X>Fuca1-4)<X>GlcNAc	54	12	5
O-GalNAc	T antigen	<X>Galb1-3<1f2f4f6f>GalNAca	54	11	5
Lewis Fucose	3'-Sulfo-Lewis x	(3S)<X>Galb1-4(<X>Fuca1-3)<X>GlcNAc	55	75	12
Blood Group Fucose	Blood group A (type 2)	<X>Fuca1-2(<X>GalNAca1-3)<X>Galb1-4<X>GlcNAcb	55	23	7
Lewis Fucose	Lewis x	<X>Galb1-4(<X>Fuca1-3)<X>GlcNAc	55	75	12
LacNAc	i antigen	<X>Galb1-4<X>GlcNAcb1-3<X>Galb1-4<X>GlcNAcb1-3<X>Galb1-4<X>GlcNAcb	56	3	2
Blood Group Fucose	Blood group H (type 1)	<X>Fuca1-2<X>Galb1-3<X>GlcNAcb	57	26	9
Lewis Fucose	Lex-Lex	<X>Galb1-4(<X>Fuca1-3)<X>GlcNAcb1-3<X>Galb1-4(<X>Fuca1-3)<X>GlcNAcb	57	10	4
Globoside	P1 antigen	<X>Gala1-3<X>Galb1-4<X>GlcNAcb1-3<X>Galb1-4<X>Glcb	58	3	3
O-GalNAc	Tn antigen	<1f2f3f4f6f>GalNAca	58	30	5
Sialylated Lewis Fucose	SDLex	<X>Neu5Aca2-3<X>Galb1-4(<X>Fuca1-3)<X>GlcNAcb1-3<X>Galb1-4(<X>Fuca1-3)<X>GlcNAcb	60	6	3
Sialylated Lewis Fucose	VIM-2	<X>Neu5Aca2-3<X>Galb1-4<X>GlcNAcb1-3<X>Galb1-4(<X>Fuca1-3)<X>GlcNAcb	60	4	6
Ganglioside	Forssman glycolipid	<X>GalNAca1-3<X>GalNAcb1-3<X>Gala1-4<X>Galb1-4<1f2f3f6f>Glcb	61	5	5
O-GalNAc	Sialyl T antigen	<X>Neu5Aca2-3<X>Galb1-3<1f2f4f6f>GalNAca	61	5	3
Other	Terminal alpha-Galactose	<T>Gala	61	137	10
Lewis Fucose	3'-Sulfo-Lewis a	(3S)<X>Galb1-3(<X>Fuca1-4)<X>GlcNAcb	62	23	9
Lewis Fucose	Lewis a	<X>Galb1-3(<X>Fuca1-4)<X>GlcNAc	62	23	9
Globoside	Paragloboside	<X>Galb1-4<X>GlcNAcb1-3<X>Galb1-4<1f2f3f6f>Glcb	62	12	11
Globoside	Lacto Glycosphingolipid	Galb1-3GlcNacb1-3Galb1-4Glc	65	59	8
Blood Group Fucose	Blood group A (type 4)	<X>GalNAca1-3(<X>Fuca1-2)<X>Galb1-3<X>GalNAcb1-3<X>Gala1-4<X>Galb1-4<1f2f3f6f>Glcb	66	4	4
Ganglioside	GL-6 fucosylated	<X>Fuca1-2<X>Galb1-3<X>GalNAcb1-3<X>Gala1-4<X>Galb1-4<1f2f3f4f6f>Glcb	66	4	4
Sialylated Lewis Fucose	6,6'-bisSulfo-Lewis x	<X>Neu5Aca2-3(6S)<X>Galb1-4(<X>Fuca1-3)(6S)<X>GlcNAcb	67	40	8
Sialylated Lewis Fucose	6'-Sulfo-sialyl Lewis x	<X>Neu5Aca2-3(6S)<X>Galb1-4(<X>Fuca1-3)<X>GlcNAcb	67	40	8
Sialylated Lewis Fucose	6-Sulfo-sialyl Lewis x	<X>Neu5Aca2-3<X>Galb1-4(<X>Fuca1-3)(6S)<X>GlcNAc	67	40	8
Blood Group Fucose	H antigen (type 3)	<X>Fuca1-2<X>Galb1-3<1f2f4f6f>GalNAca	67	3	2
Sialylated Lewis Fucose	Sialyl Lewis x	<X>Neu5Aca2-3<X>Galb1-4(<X>Fuca1-3)<X>GlcNAcb	67	40	8
N-Glycan	Tetraantennary N-Glycan	GlcNAcb1-2<X>(GlcNAcb1-4)Mana1-3(GlcNAcb1-2(GlcNAcb1-6)<X>Mana1-6)Manb1-4GlcNAcb1-4GlcNAc	71	16	3
Ganglioside	2-Fucosyl-GM1	<X>Fuca1-2<X>Galb1-3<X>GalNAcb1-4(<X>Neu5Aca2-3)<X>Galb1-4<1f2f3f6f>Glc	72	4	3
N-Glycan	Triantennary 3' N-Glycan	GlcNAcb1-2(GlcNAcb1-4)<X>Mana1-3(GlcNAcb1-2<X>Mana1-6)Manb1-4GlcNAcb1-4GlcNAc	75	19	5
Other	Terminal N-Acetyl Glucosamine	<T>GlcNAc	80	195	14
N-Glycan	Bisecting N-Glycan	<X>GlcNAcb1-4Manb1-4<X>GlcNAcb1-4GlcNAc	84	28	2
Sialylated	a3 Sialyl Galactose	<X>Siaa2-3<X>Galb	85	225	13
O-GalNAc	O-GalNAc	<1f>GalNAc	86	255	5
Sialylated	GM4	<X>Neu5Aca2-3<X>Galb	90	188	13
N-Glycan	Paucimannose	<T>Mana1-3(<T>Mana1-6)<X>Manb	96	10	4
N-Glycan	High Mannosyl Core	<T>Mana1-3(<T>Mana1-6)<X>Mana	97	35	9
Sialylated	3-Sialyl-LN (type 2)	<X>Neu5Aca2-3<X>Galb1-4<X>GlcNAc	104	76	10
N-Glycan	Diphosphorylated Man6	<X>Mana1-2<X>Mana1-3(<X>Mana1-6(<X>Mana1-3)<X>Mana1-6)<X>Manb1-4<X>GlcNacb	106	4	4
Blood Group Fucose	Blood group H (type 2)	<X>Fuca1-2<X>Galb1-4<X>GlcNAcb	107	51	8
N-Glycan	Mannose a2 Dimer	<T>Mana1-2Mana	109	95	6
Sialylated	a6 Sialyl Galactose	<X>Siaa2-6<X>Galb	110	140	14
Other	Terminal N-Acetyl Galactosamine	<T>GalNac	114	173	10
LacNAc	I antigen	<X>Galb1-4<X>GlcNAcb1-3(<X>Galb1-4<X>GlcNAcb1-6)<X>Galb1-4<X>GlcNAcb	117	19	6
Sialylated	2,6-sialyl-Sulfo-LN	<X>Neu5Aca2-6<X>Galb1-4(6S)<X>GlcNAc	122	108	12
N-Glycan	Triantennary 6' N-Glycan	GlcNAcb1-2<X>Mana1-3(GlcNAcb1-2(GlcNAcb1-6)<X>Mana1-6)Manb1-4GlcNAcb1-4GlcNAc	122	28	4
N-Glycan	Triantennary N-Glycan	GlcNAcb1-2<X>Mana1-<3or6>(GlcNAcb1-2(GlcNAcb1-<3or6>)<X>Mana1-<3or6>)Manb1-4GlcNAcb1-4GlcNAc	122	28	2
LacNAc	Type 2 LN2	<X>Galb1-4<X>GlcNAcb1-3<X>Galb1-4<X>GlcNAcb	123	37	16
N-Glycan	Terminal Mannose	<T>Mana	124	176	11
Globoside	Lactose Ceramide	Galb1-4<1f>Glcb	130	457	14
LacNAc	Type 2 LN	<X>Galb1-4<X>GlcNAcb	150	165	4
Globoside	Neolacto Glycosphingolipid	Galb1-4GlcNacb1-3Galb1-4Glc	161	184	14
N-Glycan	N-Glycan a6 Core Fucose	Mana1-3(Mana1-6)Manb1-4GlcNAcb1-4(Fuca1-6)GlcNAc	171	64	5
N-Glycan	Biantennary N-Glycan	GlcNAcb1-2<X>Mana1-3(GlcNAcb1-2<X>Mana1-6)Manb1-4<X>GlcNAcb1-4GlcNAc	208	159	9
N-Glycan	N-Glycan	Mana1-3(Mana1-6)Manb1-4GlcNAcb1-4GlcNAc	258	308	9
					2
