## Supplemental Table 4 for "CarboGrove: a resource of glycan-binding specificities through analyzed glycan-array datasets from all platforms"

### Sheet: Table S4
Lab/Company	Array	Data Source	Count		Protein Fold	Reference	Count		Top Motif	Structure	Count		Curated Model Complexity	Count
CFG	CFG	http://www.functionalglycomics.org/ https://doi.org/10.1007/s00018-021-03863-1 https://doi.org/10.1016/j.jbc.2021.100368 https://doi.org/10.1016/j.ijbiomac.2020.01.097	541		Immunoglobulin	https://pfam.xfam.org/family/PF01419	52		N-Glycan	Mana1-3(Mana1-6)Manb1-4GlcNAcb1-4GlcNAc	116		Default	379
She	GlycanBead	https://doi.org/10.1074/mcp.ra119.001309	72		Lectin_legB	https://pfam.xfam.org/family/PF00139	31		Terminal Mannose	<T>Mana	61		Complex	84
Seeberger	Microbial	https://doi.org/10.1073/pnas.1800853116	52		Ricin_B_lectin	https://pfam.xfam.org/family/PF00652	12		Type 2 LN	<X>Galb1-4<X>GlcNAcb	51		Simple	25
Cummings	NCFG	https://ncfg.hms.harvard.edu/ncfg-data/microarray-data/lectin-quality-assurancequality-control	48		Lectin_C	https://pfam.xfam.org/family/PF00059	7		Terminal N-Acetyl Galactosamine	<T>GalNac	50
ZBiotech	ZBioCatchAll		41		Jacalin	https://pfam.xfam.org/family/PF01419	6		Terminal N-Acetyl Glucosamine	<T>GlcNAc	45
Cummings	ASNLinked	https://ncfg.hms.harvard.edu/microarray-data/asparagine-linked-glycans-array	38		B_lectin	https://pfam.xfam.org/family/PF01453	5		Blood group H (type 2)	<X>Fuca1-2<X>Galb1-4<X>GlcNAcb	38
Wang	AsymN	https://doi.org/10.1093/glycob/cwz100 https://doi.org/10.3389/fmolb.2021.645999	38		Chitin_bind_1	https://pfam.xfam.org/family/PF00187	5		a6 Sialyl Galactose	<X>Siaa2-6<X>Galb	24
Cummings	OligoMan	https://doi.org/10.1126/sciadv.abf6834	31		Gal-bind_lectin	https://pfam.xfam.org/family/PF00337	5		Lactose Ceramide	Galb1-4<1f>Glcb	24
ZBiotech	ZBioGeneral100		28		Hemagglutinin	https://pfam.xfam.org/family/PF00509	5		N-Glycan a6 Core Fucose	Mana1-3(Mana1-6)Manb1-4GlcNAcb1-4(Fuca1-6)GlcNAc	24
Gildersleeve	Gildersleeve	https://doi.org/10.1093/glycob/cwu019	24		FB_lectin	https://pfam.xfam.org/family/PF07367	3		Lewis x	<X>Galb1-4(<X>Fuca1-3)<X>GlcNAc	23
Boons	HeparanSulfate	https://doi.org/10.1073/pnas.2012935118	22		FGF	https://pfam.xfam.org/family/PF00167	3		Terminal alpha-Galactose	<T>Gala	21
Feizi	FeiziCLL	https://doi.org/10.1074/mcp.ra119.001309	21		PA-IIL	https://pfam.xfam.org/family/PF07472	3		O-GalNAc	<1f>GalNAc	20
Song	NGGM-TM	https://doi.org/10.1021/acs.analchem.9b01988	21		Fungal_lectin	https://pfam.xfam.org/family/PF07938	2		a3 Sialyl Galactose	<X>Siaa2-3<X>Galb	18
Li	CEMAOGalNAc	https://doi.org/10.1038/s41467-021-23428-x	18		H_lectin	https://pfam.xfam.org/family/PF09458	2		LacdiNAc	<X>GalNAcb1-4<X>GlcNAc	16
Cao	PolyLacNAc	https://doi.org/10.1039/d0cc03268a	16		Serpin	https://pfam.xfam.org/family/PF00079	2		Neolacto Glycosphingolipid	Galb1-4GlcNacb1-3Galb1-4Glc	16
Boons	GHMO	https://doi.org/10.1021/acs.analchem.7b04293	13		Cys_rich_FGFR	https://pfam.xfam.org/family/PF00839	1		Mannose a2 Dimer	<T>Mana1-2Mana	15
Song	NGGM	https://doi.org/10.1021/acs.analchem.9b01988	12		F5/8 type C domain	https://pfam.xfam.org/family/PF00754	1		2,6-sialyl-Sulfo-LN	<X>Neu5Aca2-6<X>Galb1-4(6S)<X>GlcNAc	14
Reichardt	Reichardt	https://doi.org/10.1093/glycob/cwu019	9		Fibrinogen_C	https://pfam.xfam.org/family/PF00147	1		Type 2 LN2	<X>Galb1-4<X>GlcNAcb1-3<X>Galb1-4<X>GlcNAcb	13
Huflejt	Huflejt	https://doi.org/10.1093/glycob/cwu019	8		FimH_man-bind	https://pfam.xfam.org/family/PF09160	1		3-Sialyl-LN (type 2)	<X>Neu5Aca2-3<X>Galb1-4<X>GlcNAc	12
Derda	LiGA	https://doi.org/10.1038/s41589-021-00788-5	8		Haemagglutinin	https://pfam.xfam.org/family/PF00509	1		O-GalNAc Core 3	GlcNAcb1-3<1f4f6f>GalNAc	12
ZBiotech	ZBioBisectingN		7		PA-IL	https://pfam.xfam.org/family/PF07828	1		Lewis a	<X>Galb1-3(<X>Fuca1-4)<X>GlcNAc	10
ZBiotech	ZBioHepSulf		7		TGF_beta	https://pfam.xfam.org/family/PF00019	1		Lewis b	<X>Fuca1-2<X>Galb1-3(<X>Fuca1-4)<X>GlcNAc	9
ZBiotech	ZBioAcGc		6		TNF	https://pfam.xfam.org/family/PF00229	1		Biantennary N-Glycan	GlcNAcb1-2<X>Mana1-3(GlcNAcb1-2<X>Mana1-6)Manb1-4<X>GlcNAcb1-4GlcNAc	8
ZBiotech	ZBioN100		6		VCBS	https://pfam.xfam.org/family/PF13517	1		Ganglioside	Galb1-3GalNAcb1-4Galb1-4<1f>Glcb	7
Joshi	Joshi	https://doi.org/10.1093/glycob/cwu019	5						O-GalNAc Core 1	Galb1-3<1f4f6f>GalNAc	7
ZBiotech	ZBioGSL		5						Triantennary N-Glycan	GlcNAcb1-2<X>Mana1-<3or6>(GlcNAcb1-2(GlcNAcb1-<3or6>)<X>Mana1-<3or6>)Manb1-4GlcNAcb1-4GlcNAc	7
ZBiotech	ZBioHMO		5						Type 1 LN2	<X>Galb1-3<X>GlcNAcb1-3<X>Galb1-4<X>GlcNAcb	7
ZBiotech	ZBioLew		5						Gb5	<X>Galb1-3<X>GalNAcb1-3<X>Gala1-4<X>Galb1-4<1f2f3f6f>Glcb	6
Klassen	CUPRA	https://doi.org/10.1038/s42003-019-0507-2	4						GM4	<X>Neu5Aca2-3<X>Galb	6
Pfrengle	PlantCellWall	https://doi.org/10.1104/pp.17.00737	4						Bisecting N-Glycan	<X>GlcNAcb1-4Manb1-4<X>GlcNAcb1-4GlcNAc	5
ZBiotech	ZBioOGlycan		4						Forssman glycolipid	<X>GalNAca1-3<X>GalNAcb1-3<X>Gala1-4<X>Galb1-4<1f2f3f6f>Glcb	5
Crocker	SialoGlycanNGL	https://doi.org/10.1093/glycob/cwaa048	2						GM1	<X>Galb1-3<X>GalNAcb1-4(<X>Neu5Aca2-3)<X>Galb1-4<1f2f3f4f6f>Glcb	5
ZBiotech	ZBioOMan		2						High Mannosyl Core	<T>Mana1-3(<T>Mana1-6)<X>Mana	5
Cummings	Man6P	https://doi.org/10.1007/s00018-021-03863-1	1						Blood group A (type 2)	<X>Fuca1-2(<X>GalNAca1-3)<X>Galb1-4<X>GlcNAcb	4
Riveria-Marrero	Schistosoma	https://doi.org/10.1007/s00018-021-03863-1	1						Globo Glycosphingolipid	GalNAcb1-3Gala1-4Galb1-4Glc	4
									Lewis y	<X>Fuca1-2<X>Galb1-4(<X>Fuca1-3)<X>GlcNAcb	4
			1125						Sialyl Lewis x	<X>Neu5Aca2-3<X>Galb1-4(<X>Fuca1-3)<X>GlcNAcb	4
									Blood group H (type 1)	<X>Fuca1-2<X>Galb1-3<X>GlcNAcb	3
									Di-sialyl T antigen	<X>Neu5Aca2-3<X>Galb1-3(<X>Neu5Aca2-6)<1f2f4f>GalNAca	3
									GalNAc-Lactose Ceramide	GalNAcb1-4Galb1-4<1f>Glcb	3
									i antigen	<X>Galb1-4<X>GlcNAcb1-3<X>Galb1-4<X>GlcNAcb1-3<X>Galb1-4<X>GlcNAcb	3
									O-GalNAc Core 2	Galb1-3(GlcNacb1-6)<1f4f>GalNAc	3
									Blood group B (type 2)	<X>Fuca1-2(<X>Gala1-3)<X>Galb1-3<X>GlcNAcb	2
									GM3	<X>Neu5Aca2-3<X>Galb1-4<1f2f3f6f>Glc	2
									Lacto Glycosphingolipid	Galb1-3GlcNacb1-3Galb1-4Glc	2
									Sialyl Tn antigen	<X>Neu5Aca2-6<X>GalNAca	2
									T antigen	<X>Neu5Aca2-3<X>Galb1-3<1f2f4f6f>GalNAca	2
									Terminal LacDiNAc	<T>GalNAcb1-<3or4><X>GlcNac	2
									Tetraantennary N-Glycan	GlcNAcb1-2<X>(GlcNAcb1-4)Mana1-3(GlcNAcb1-2(GlcNAcb1-6)<X>Mana1-6)Manb1-4GlcNAcb1-4GlcNAc	2
									Tn Antigen	<1f2f3f4f6f>GalNac	3
									a-Gal antigen	<X>Gala1-3<X>Galb	1
									Blood group A (type 1)	<X>Fuca1-2(<X>GalNAca1-3)<X>Galb1-3<X>GlcNAcb	1
									Fucosylated LDN	<X>GalNAcb1-4(<X>Fuca1-3)<X>GlcNAc	1
									GM2	<X>GalNAcb1-4(<X>Neu5Aca2-3)<X>Galb1-4<1f2f3f4f6f>Glcb	1
									Lex-Lex	<X>Galb1-4(<X>Fuca1-3)<X>GlcNAcb1-3<X>Galb1-4(<X>Fuca1-3)<X>GlcNAcb	1
									P1 antigen	<X>Gala1-3<X>Galb1-4<X>GlcNAcb1-3<X>Galb1-4<X>Glcb	1
									Sda/CT antigen	<X>Neu5Aca2-3(<X>GalNAcb1-4)<X>Galb1-4<X>GlcNAc	1
									SDLex	<X>Neu5Aca2-3<X>Galb1-4(<X>Fuca1-3)<X>GlcNAcb1-3<X>Galb1-4(<X>Fuca1-3)<X>GlcNAcb	1
									Sialyl Lewis a	Neu5Aca2-3<X>Galb1-3(<X>Fuca1-4)<X>GlcNAcb	1
									Type 1 LN	<X>Galb1-3<X>GlcNAcb	1
									VIM-2	<X>Neu5Aca2-3<X>Galb1-4<X>GlcNAcb1-3<X>Galb1-4(<X>Fuca1-3)<X>GlcNAcb	1
